# Post-attack bioluminescence is an aposematic signal in cypridinid ostracods

**DOI:** 10.64898/2026.06.22.733700

**Authors:** Nicholai M. Hensley, Leanne M. Shulman, Trevor J. Rivers, Gretchen A. Gerrish, James E. Herbert-Read, James G. Morin

**Author notes:** **Corresponding author:** Nicholai M. Hensley. Department of Zoology, University of Cambridge, Cambridge, Cambridgeshire, United Kingdom (Nicholai M. Hensley).

## Abstract

Aposematic signals convey information about prey unpalatability to potential predators. Such signals are defined as advertisements, with prey usually signalling unpalatability before an attack. Overlooked, however, is whether signals presented after an attack can function as aposematic warnings and improve survival. Here, we test if post-attack signals can be aposematic by observing fish predators responding to prey (Ostracoda, Cypridinidae) that produce bioluminescence following an attack. By manipulating potential chemical defences of prey, and by comparing feeding responses to both bioluminescent and nonluminescent prey, we provide multiple lines of evidence to show bioluminescent prey are unpalatable and use post-attack bioluminescence as an aposematic signal. First, live, bioluminescent prey secrete bioluminescence only after being attacked. Second, predatory fishes rarely consumed bioluminescent prey, especially compared to nonluminescent alternatives. Third, because fishes readily ate bioluminescent prey that had been treated (frozen or boiled), which should remove chemical defences, bioluminescent species likely possess some unidentified defence over nonluminescent relatives. Finally, over the course of four experimental trials, predators were less likely to consume bioluminescent prey as their cumulative exposure to bioluminescent displays increased, indicative of learning. Post-attack aposematic signals, as found with bioluminescence, may be as common and effective a defensive strategy as pre-attack signals.
