## Supplementary material for "Post-attack bioluminescence is an aposematic signal in cypridinid ostracods": Table and Supplementary Tables

### Sheet: Table 1
	Discrete-time Hazard Model*: Eaten
Predictors	Risk Ratios	95% CI	p
Time point ^ 1 (linear fit)	0.83	0.63 – 1.08	0.163
Time point ^ 2 (quadratic fit)	1.89	1.41 – 2.54	< 0.001
Time point ^ 3 (cubic fit)	1.08	0.78 – 1.49	0.63
Bioluminescence experience	0.89	0.83 – 0.95	< 0.001
Trial number	0.73	0.54 – 0.99	0.045
Food type
Bioluminescent	Reference
Nonluminescent	1.94	1.53 – 2.47	< 0.001
Food treatment
Live	Reference
Anaesthetized	3.88	2.56 – 5.89	< 0.001
Dead	6.85	4.64 – 10.12	< 0.001
Food type: Nonluminescent * Bioluminescence experience	1.11	1.05 – 1.17	< 0.001
Food treatment: Anaesthetized * Trial number	3.88	2.56 – 5.89	< 0.001
Food treatment: Dead * Trial number	6.85	4.64 – 10.12	< 0.001
Random Effects	Variance	SD
σ2	1.64
τ00 Individual ID	0.5994	0.7742
ICC	0.27
Num. Individual IDs	19
Num. Observations	1298
Marginal R2 / Conditional R2	0.377 / 0.543
Deviance	1032.29
log-Likelihood	-545.813
Abbreviations: CI = Confidence Interval; SD = Standard Deviation; ICC = Intraclass Correlation Coefficient
* family = binomial(link = "cloglog")
Note: intercepts and coefficients from models with mean-centered variables for continous variables Bioluminescence experience and Trial number.

### Sheet: Supplementary Table 1
	Generalized Linear Model*: Number of Bioluminescent events
Predictors	Incidence Rate Ratios	95% CI	p
Number of fish attacks	0.91	0.65 – 1.27	0.574
Genus
Abudefduf	Reference
Phaeoptyx	1.56	0.65 – 3.75	0.322
Number of fish attacks * Genus: Phaeoptyx	1.92	1.32 – 2.80	0.001
Random Effects	Variance	SD
σ2	0.86
τ00 Individual ID	0.0001045	0.01022
ICC		0
Num. Individual IDs		19
Num. Observations		134
Marginal R2 / Conditional R2		0.430 / 0.430
Devaince		97.045
log-Likelihood		-120.772
Abbreviations: CI = Confidence Interval; SD = Standard Deviation; ICC = Intraclass Correlation Coefficient
* family = poisson

### Sheet: Supplementary Table 2
	Generalized Linear Model*: Number of Bioluminescent events
Predictors	Incidence Rate Ratios	95% CI	p
Number of fish attacks	0.91	0.65 – 1.27	0.574
Genus
Abudefduf	Reference
Phaeoptyx	1.62	0.63 – 4.19	0.32
Number of fish attacks * Genus: Phaeoptyx	1.87	1.20 – 2.92	0.006
Random Effects	Variance	SD
σ2	NA
τ00 Individual ID	1.742e-09	4.174e-05
ICC		0
Num. Individual IDs		19
Num. Observations		133
Devaince		97.017
log-Likelihood		-118.78
Abbreviations: CI = Confidence Interval; SD = Standard Deviation; ICC = Intraclass Correlation Coefficient
* family = poisson

### Sheet: Supplementary Table 3
		Pairwise Contrast
Estimate	Figure	Sample A: Type	Sample A: Treatment	Sample B: Type	Sample B: Treatment	value	SE	df	z.ratio	p.value
Mean	2	Bioluminescent	Live	Nonluminecent	Live	-0.6644	0.123	Inf	-5.405	< 0.0001
Mean	2	Bioluminescent	Anaesthetized	Nonluminecent	Anaesthetized	-0.6644	0.123	Inf	-5.405	< 0.0001
Mean	2	Bioluminescent	Dead	Nonluminecent	Dead	-0.6644	0.123	Inf	-5.405	< 0.0001
Mean	2	Bioluminescent	Live	Bioluminescent	Anaesthetized	-1.356	0.213	Inf	-6.371	< 0.0001
Mean	2	Bioluminescent	Live	Bioluminescent	Dead	-1.9249	0.199	Inf	-9.677	< 0.0001
Mean	2	Nonluminecent	Live	Nonluminecent	Anaesthetized	-1.356	0.213	Inf	-6.371	< 0.0001
Mean	2	Nonluminecent	Live	Nonluminecent	Dead	-1.9249	0.199	Inf	-9.677	< 0.0001
Mean	2	Bioluminescent	Live	Nonluminecent	Anaesthetized	-2.0203	0.252	Inf	-8.019	< 0.0001
Mean	2	Bioluminescent	Live	Nonluminecent	Dead	-2.5893	0.24	Inf	-10.799	< 0.0001
Mean	2	Nonluminecent	Live	Bioluminescent	Anaesthetized	-0.6916	0.239	Inf	-2.888	0.0448
Mean	2	Nonluminecent	Live	Bioluminescent	Dead	-1.2605	0.228	Inf	-5.535	< 0.0001
Mean	2	Bioluminescent	Anaesthetized	Bioluminescent	Dead	-0.5689	0.145	Inf	-3.917	0.0013
Mean	2	Bioluminescent	Anaesthetized	Nonluminecent	Dead	-1.2333	0.19	Inf	-6.504	< 0.0001
Mean	2	Nonluminecent	Anaesthetized	Bioluminescent	Dead	0.0955	0.191	Inf	0.5	0.9962
Mean	2	Nonluminecent	Anaesthetized	Nonluminecent	Dead	-0.5689	0.145	Inf	-3.917	0.0013
Slope	3A	Bioluminescent		Nonluminecent		-0.103	0.0293	Inf	-3.504	0.0005
Slope	3B		Live		Anaesthetized	-0.411	0.186	Inf	-2.206	0.0701
Slope	3B		Live		Dead	-0.607	0.17	Inf	-3.573	0.001
Slope	3B		Anaesthetized		Dead	-0.196	0.127	Inf	-1.541	0.2717

### Sheet: Supplementary Table 4
	Discrete-time Hazard Model*: Attacked
Predictors	Risk Ratios	95% CI	p
Time point ^ 1 (linear fit)	0.19	0.15 – 0.25	< 0.001
Time point ^ 2 (quadratic fit)	0.55	0.44 – 0.67	< 0.001
Time point ^ 3 (cubic fit)	0.68	0.57 – 0.81	< 0.001
Order ^ 1 (linear fit)	1.53	1.14 – 2.07	0.005
Order ^ 2 (quadratic fit)	0.87	0.66 – 1.15	0.321
Order ^ 3 (cubic fit)	0.93	0.71 – 1.23	0.628
Order ^ 4	0.86	0.65 – 1.14	0.293
Order ^ 5	1.18	0.89 – 1.57	0.26
Order ^ 6	0.95	0.71 – 1.26	0.711
Order ^ 7	1.04	0.78 – 1.38	0.786
Order ^ 8	1.01	0.76 – 1.34	0.968
Order ^ 9	0.8	0.60 – 1.06	0.127
Bioluminescence experience	1.05	0.97 – 1.13	0.226
Trial number	0.82	0.64 – 1.04	0.107
Genus
Abudefduf (seargent major)	Reference
Phaeoptyx (cardinal fishes)	0.48	0.23 – 1.04	0.062
Food type
Bioluminescent	Reference
Nonluminescent	0.79	0.66 – 0.95	0.014
Food treatment
Live	Reference
Anaesthetized	1.06	0.83 – 1.34	0.651
Dead	1.13	0.91 – 1.40	0.272
Order ^ 1 * Trial number	0.64	0.50 – 0.83	0.001
Order ^ 2 * Trial number	1.07	0.82 – 1.38	0.627
Order ^ 3 * Trial number	1.09	0.85 – 1.40	0.501
Order ^ 4 * Trial number	0.82	0.64 – 1.07	0.145
Order ^ 5 * Trial number	0.92	0.71 – 1.18	0.511
Order ^ 6 * Trial number	0.98	0.76 – 1.27	0.887
Order ^ 7 * Trial number	1.03	0.80 – 1.33	0.799
Order ^ 8 * Trial number	1.06	0.82 – 1.36	0.651
Order ^ 9 * Trial number	0.98	0.76 – 1.27	0.907
Food type: Nonluminescent * Bioluminescence experience	0.95	0.91 – 0.99	0.013
Food type: Nonluminescent * Trial number	1.21	1.01 – 1.45	0.035
Food treatment: Anaesthetized * Bioluminescence experience	0.89	0.84 – 0.94	< 0.001
Food treatment: Anaesthetized * Trial number	1.82	1.43 – 2.32	< 0.001
Food treatment: Dead * Bioluminescence experience	0.92	0.88 – 0.97	0.001
Food treatment: Dead * Trial number	1.61	1.30 – 1.98	< 0.001
Random Effects	Variance	SD
σ2	1.64
τ00 Sample ID : Feeding Trial : Individual ID	0.02193	0.1568
τ00 Feeding Trial : Individual ID	0.51	0.7133
τ00 Individual ID	0.31	0.5598
ICC	0.34
Num. Sample IDs	8
Num. Feeding Trials	6
Num. Individual IDs	19
Num. Observations	1726
Marginal R2 / Conditional R2	0.329 / 0.557
Deviance	1459.54
log-Likelihood	-839.072
Abbreviations: CI = Confidence Interval; SD = Standard Deviation; ICC = Intraclass Correlation Coefficient
* family = binomial(link = "cloglog")
Note: intercepts and coefficients from models with mean-centered variables for continous variables Bioluminescence experience and Trial number.
